# The impact of long-read sequencing on fungal genome assemblies: progress and disparity

**DOI:** 10.64898/2026.05.12.724544

**Authors:** E. Kroll, Y.A.B. Zoclanclounon, M. Urban, R. Hill, K.E. Hammond-Kosack

## Abstract

Fungal genomics has expanded rapidly over the past 30 years, and recently the pace and breath has further quickened for many taxa, although many taxonomic gaps persist. With three decades of rapid growth, fungal genomics now merits a re-examination of its history, progress, and unresolved taxonomic gaps. Here, we review the development of fungal genomics from early efforts such as the Fungal Genome Initiative to current progress driven by third-generation long-read sequencing. We have compiled and summarised publicly available fungal genomes to highlight trends in assembly quality, adoption of long-read technologies, and taxonomic representation. Notably, substantial phylogenetic gaps remain, particularly outside *Dikarya*, and significant challenges persist for unculturable taxa. This review identifies priorities for the fungal community, including: (1) coordinated efforts to close major taxonomic gaps across the fungal tree of life; (2) improved repository metrics to facilitate identification of high-quality assemblies; and (3) improved and standardised genome annotation which is lacking for most assemblies. Together, these steps will support the development of reliable genomic resources that capture the full breadth of diversity across the fungal kingdom, generating foundational data for comparative genomics, evolutionary biology, functional studies, genetic studies and applied research.
