## Supplementary File 2 for "The impact of long-read sequencing on fungal genome assemblies: progress and disparity"

### Sheet: Fungal_pangenome_analyses
Species	Clade	n genomes	Citation	Long-read assemblies?	Graph-based pan-genome?
Colletotrichum lupini	Ascomycota	16	Alkemade et al., 2024, Mol. Plant Pathol. (86)	No	No
Fusarium graminearum	Ascomycota	20	Alouane et al., 2021, Int. J. Mol. Sci. (87)	Yes (some isolates)	No
Zymoseptoria tritici	Ascomycota	19	Badet et al., 2020, BMC Biology (88)	Yes	No
Pyricularia oryzae (Magnaporthe)	Ascomycota	156	Bao et al., 2022, J. Fungi (89)	No	No
Aspergillus fumigatus	Ascomycota	300	Barber et al., 2021, Nat. Microbiology (90)	No	No
Fusarium solani	Ascomycota	6	Brassington et al., 2026, bioRxiv (preprint) (91)	Yes	No
Agaricus bisporus	Basidiomycota	351	Chen and Zhao, 2025, JSE (92)	No	No
Zymoseptoria tritici	Ascomycota	18	Chen et al., 2023, BMC Biology (93)	No	No
Saccharomyces cerevisiae	Ascomycota	41	Chen et al., 2024, J. Fungi (56)	Yes	Yes
Aspergillus fumigatus	Ascomycota	1220	Chown et al., 2026; bioRxiv (preprint) (94)	No	No
Botryosphaeria dothidea	Ascomycota	5	Deng et al., 2025, Fungal Diversity (95)	Yes (partial)	No
Neofusicoccum parvum	Ascomycota	5	Deng et al., 2025, Fungal Diversity (95)	Yes (partial)	No
Phyllosticta sp.	Ascomycota	6	Deng et al., 2025, Fungal Diversity (95)	Yes (partial)	No
Aspergillus flavus	Ascomycota	346	Gangurde et al., 2024, BMC Plant Biology (96)	No	No
Pyrenophora tritici-repentis	Ascomycota	40	Gourlie et al., 2022, BMC Biology (55)	Yes	Yes
Inonotus obliquus	Basidiomycota	3	Guo & Wang, 2021, Natural Product Communications (97)	No	No
Fusarium graminearum	Ascomycota	98	Guo et al., 2021, bioRxiv (preprint) (98)	No	No
Aspergillus flavus	Ascomycota	300	Hatmaker et al., 2025, Nat. Commun. (72)	No	No
Gaeumannomyces tritici	Ascomycota	5	Hill et al., 2025, BMC Genomics (35)	Yes	No
Candida albicans	Ascomycota	21	Hirakawa et al., 2015, Genome Research (99)	No	No
Rhizoctonia solani	Basidiomycota	12	Kaushik et al., 2022, Front. Microbiol. (100)	No	No
Fusarium graminearum	Ascomycota	60	Kelly et al., 2018, PLoS One (101)	No	No
Saccharomyces cerevisiae	Ascomycota	1392	Li et al., 2019, FEMS Yeast Res.(102)	No	No
Saccharomyces cerevisiae	Ascomycota	1086	Loegler et al., 2025; Nature (57)	Yes	Yes
Aspergillus fumigatus	Ascomycota	260	Lofgren et al., 2022, PLoS Biology (103)	No	No
Fusarium oxysporum f. sp. lini	Ascomycota	13	Logachev et al., 2024, Front. Plant Sci. (104)	No	No
Candida glabrata	Ascomycota	21	Marcet-Houben et al., 2022, BMC Biology (105)	Yes	No
Candida glabrata	Ascomycota	21	Marcet-Houben et al., 2022, BMC Biology (105)	Yes	No
Aspergillus fumigatus	Ascomycota	12	McCarthy & Fitzpatrick, 2019, Microb. Genom. (106)	No	No
Candida albicans	Ascomycota	34	McCarthy & Fitzpatrick, 2019, Microb. Genom. (106)	No	No
Cryptococcus neoformans var. grubii	Basidiomycota	25	McCarthy & Fitzpatrick, 2019, Microb. Genom. (106)	No	No
Saccharomyces cerevisiae	Ascomycota	100	McCarthy & Fitzpatrick, 2019, Microb. Genom. (106)	No	No
Fusarium oxysporum species complex	Ascomycota	35	Meng et al., 2024, Database (Oxford) (53)	Yes	Yes
Saccharomyces cerevisiae	Ascomycota	264	Miao et al., 2025, Nucleic Acids Res. (107)	Yes	No
Pyrenophora tritici-repentis	Ascomycota	26	Moolhuijzen et al., 2022, Microb. Genom. (108)	Yes (partial)	No
Neonectria neomacrospora	Ascomycota	61	Nielsen et al., 2021, bioRxiv (preprint) (109)	Yes (partial)	No
Saccharomyces cerevisiae	Ascomycota	142	O'Donnel et al., 2023, Nat. Genetics (110)	Yes	No
Peyronellaea pinodella	Ascomycota	6	Ogaji et al., 2022, J. Fungi (111)	Yes	No
Peyronellaea pinodes	Ascomycota	6	Ogaji et al., 2022, J. Fungi (111)	Yes	No
Phoma koolunga	Ascomycota	6	Ogaji et al., 2022, J. Fungi (111)	Yes	No
Saccharomyces cerevisiae	Ascomycota	1011	Peter et al., 2018, Nature (112)	Yes (mixed)	No
Penicillium sp.	Ascomycota	104	Petersen et al., 2023, IMA Fungus (113)	Yes	No
Zymoseptoria tritici	Ascomycota	5	Plissonneau et al., 2018, BMC Biology (114)	Yes	No
Candida parapsilosis	Ascomycota	372	Ryan et al., 2025, mBio (115)	No	No
Peronospora effusa (oomycete)	Oomycete	6	Skiadas et al., 2024, PLoS Genetics (116)	Yes	Yes
Parastagonospora spp.	Ascomycota	33	Syme et al., 2018, Genome Biol. Evol. (117)	No	No
Boletus edulis	Basidiomycota	280	Tremble et al., 2025, bioRxiv (preprint) (118)	Yes (partial)	No
Fusarium oxysporum	Ascomycota	400	van Westerhoven et al., 2024, mBio (119)	No (mitochondrial)	Yes (mitogenome graph)
Fusarium oxysporum	Ascomycota	73	van Westerhoven et al., 2025, NAR Gen. Bioinf. (54)	Yes	Yes
Penicillium digitatum	Ascomycota	5	Wang et al., 2021, Genomics (120)	Yes (for reference)	No
Claviceps purpurea	Ascomycota	24	Wyka et al., 2022, PLoS One (121)	No	No
Candida auris	Ascomycota	1306	Xu et al., 2025, Exploration (Beijing) (122)	No	No
Pezicula neosporulosa	Ascomycota	11	Yuan et al., 2022, ISME J. (123)	No	No
